# Consistent typing of plasmids with the mge-cluster pipeline

**DOI:** 10.1101/2022.12.16.520696

**Authors:** Sergio Arredondo-Alonso, Rebecca A. Gladstone, Anna K. Pöntinen, João A. Gama, Anita C. Schürch, Val F. Lanza, Pål Jarle Johnsen, Ørjan Samuelsen, Gerry Tonkin-Hill, Jukka Corander

## Abstract

Extrachromosomal elements of bacterial cells such as plasmids are notorious for their importance in evolution and adaptation to changing ecology. However, high-resolution population-wide analysis of plasmids has only become accessible recently with the advent of scalable long-read sequencing technology. Current typing methods for the classification of plasmids remain limited in their scope which motivated us to develop a computationally efficient approach to simultaneously recognize novel types and classify plasmids into previously identified groups. Our method can easily handle thousands of input sequences which are compressed using a unitig representation in a de Bruijn graph. We provide an intuitive visualization, classification and clustering scheme that users can explore interactively. This provides a framework that can be easily distributed and replicated, enabling a consistent labelling of plasmids across past, present, and future sequence collections. We illustrate the attractive features of our approach by the analysis of population-wide plasmid data from the opportunistic pathogen *Escherichia coli* and the distribution of the colistin resistance gene *mcr-1*.*1* in the plasmid population.
