## Supplementary Table 2 for "Consistent typing of plasmids with the mge-cluster pipeline"

Cluster	Sequences	Mean_Plasmid_Length	Median_Plasmid_Length	IQR_Plasmid_Length	Mean_Coverage	Mean_Identity	Simpson_Replicon	Simpson_MOB-suite	Simpson_COPLA
0	44	2098.86363636364	2101	15.75	0.996083975869875	0.988568442787747	0.0867768595041321	0	0
1	160	244950.375	248805.5	41090.25	0.754150011543846	0.994815726819046	0.535859375	0.204453125	0.18
2	154	5650.2012987013	5467.5	1473	0.463679380797564	0.886741517973449	0.666048237476809	0.829229212346095	0.499314128943759
3	238	61784.3403361345	61358	3543	0.800737186938591	0.956759287199616	0.128839771202599	0.0973095120401103	0.142011834319526
4	117	4053.20512820513	4074	12	0.804071483995912	0.940475330276105	0.201913945503689	0.161151289356418	0
5	115	48000.852173913	46192	5396.5	0.827276796791185	0.944012228098239	0.528695652173913	0.164990548204159	0.244897959183674
6	88	110210.227272727	110890.5	3591.5	0.760422847545356	0.964771338708841	0.474173553719008	0.261105371900826	0.142011834319526
7	157	2664.27388535032	1822	1369	0.474949746855243	0.644690486296684	0.403424073998945	0.824130796381192	0.321995464852608
8	47	86708.2553191489	92191	3208.5	0.700689290509342	0.948405669563823	0.361249434133092	0.195563603440471	0
9	164	99908.6158536585	96986.5	5407.75	0.704130781316554	0.977171521471513	0.548780487804878	0.204417013682332	0.152777777777778
10	487	92216.8829568788	95380	24492.5	0.649070677246244	0.969273663361056	0.375959758653112	0.437451774894695	0.260355029585799
11	54	10256.0925925926	7165.5	2972.5	0.452018588225082	0.885890382676532	0.635116598079561	0.603566529492455	0.461538461538462
12	245	6555.84489795918	6039	1378	0.482879503173322	0.922650551308178	0.536443148688047	0.928213244481466	0.560993425858291
13	179	105654.061452514	101356	31004.5	0.602232255112436	0.954583800838646	0.665959239724103	0.706781935644955	0.124444444444444
14	178	3878.35393258427	3662.5	1790	0.208921213988961	0.874764419865406	0.769978538063376	0.968122711778816	0.515
15	86	42457.511627907	42649.5	11535.75	0.547438921567268	0.973305598375177	0.512439156300703	0.580313683071931	0.165289256198347
16	116	35188.6293103448	33371	2160	0.775915413028128	0.987324824307703	0.0830856123662307	0.0170927467300832	0
17	30	39938.2	37833.5	3520.25	0.739650534560538	0.978989589206797	0.506666666666667	0.0644444444444445	0.375
18	34	6909.61764705882	6988	452.25	0.622629802999507	0.970703365777773	0.641868512110727	0	0
19	114	159397.228070175	161035	51146.75	0.685776578595944	0.99288512882725	0.377654662973222	0.39612188365651	0
20	96	4275.83333333333	3581.5	1806	0.407999273845188	0.93409916219438	0.30078125	0.881293402777778	0.56
21	61	4248.60655737705	4197	1463	0.49368707374204	0.952943012732596	0.239720505240527	0.86428379467885	0
22	49	123874.857142857	122138	47508	0.457222300668781	0.985764292889651	0.832986255726781	0.44231570179092	0.48
23	48	86506.5	88026.5	10555.75	0.861681334612889	0.998615559435864	0.230902777777778	0.0407986111111112	0
24	35	71976.8857142857	77062	12876	0.561082884104623	0.969557759673835	0.8	0.59265306122449	0.444444444444444
25	93	94532.0430107527	94601	2750	0.980253351328896	0.999086864042706	0.727945427217019	0	0
26	44	94651.75	92749.5	262.75	0.973118816529088	0.999292466344716	0.620867768595041	0	0
27	88	55593.6477272727	54097	13623	0.682829354189327	0.98786949357077	0.270661157024793	0.526859504132231	0.137174211248285
28	118	144810.271186441	139283.5	46226.75	0.609365791261135	0.98813991954322	0.83912668773341	0.624389543234703	0.260355029585799
29	72	46404.375	50513	55079.25	0.199052116023272	0.901819845159805	0.871913580246914	0.902391975308642	0.743801652892562
30	225	91321.1244444444	75733	61983	0.212180870609978	0.940973704458672	0.907891358024691	0.915476543209877	0.378698224852071
31	53	120638.641509434	128281	31165	0.684875268784922	0.994191799377106	0.650053399786401	0.336062655749377	0.142011834319526
32	177	117586.728813559	118761	37231	0.567284374847426	0.994061245585987	0.922659516741677	0.579654633087555	0
33	143	94048.1118881119	88871	56040.5	0.230523491550756	0.950281078645796	0.759352535576312	0.926304464766003	0.6484375
34	120	162812.833333333	158523	48018.75	0.62040389518911	0.991227596308716	0.792361111111111	0.619861111111111	0.142011834319526
35	94	142551.744680851	141946	18436.5	0.676199255287294	0.985682130333389	0.71118153010412	0.647125396106836	0
36	58	94846.4310344828	88449.5	34648.5	0.760498090040135	0.996914719887847	0.771105826397146	0.130202140309156	0
37	53	121478.132075472	114874	12741	0.835271761105977	0.993887887241341	0.729797080811677	0.177287290850836	0.277777777777778
38	154	81381.8896103896	73846	17511.5	0.719167932952042	0.979301724348772	0.483133749367516	0.531455557429583	0
39	104	114186.75	103224.5	29505.25	0.553775846162068	0.971643865295083	0.877403846153846	0.527921597633136	0.197530864197531
40	92	99399.9130434783	90569.5	29770.25	0.585651296243963	0.972196038194667	0.581758034026465	0.773156899810964	0
