## Supplementary Table 5 for "Consistent typing of plasmids with the mge-cluster pipeline"

tsne1D	tsne2D	Standard_Cluster	Sample_Name
-8.274770499960608	-7.499635036326353	-1	CP030655.1
-6.277066472515504	-8.695386144602109	30	CP051946.1
-9.825789443590342	-8.845393220614273	29	CP051951.1
-9.825789443590342	-8.845393220614273	29	NC_001384.1
-9.825789443590342	-8.845393220614273	29	NC_005024.1
-9.825789443590342	-8.845393220614273	29	NC_012547.1
-7.907685240421465	-8.495604501693126	30	NC_013034.2
-4.650965165656472	-4.898041496338322	-1	NC_013319.1
-9.692034673410344	-8.854917365555321	29	NC_013320.1
-6.277066472515504	-8.695386144602109	30	NC_013342.1
-9.825789443590342	-8.845393220614273	29	NC_013343.1
-8.083484245047167	-8.517636755717918	-1	NC_014156.1
-7.907685240421465	-8.495604501693126	30	NC_021230.1
-9.692034673410344	-8.854917365555321	29	NZ_AP012550.1
-8.083484245047167	-8.517636755717918	-1	NZ_AP019752.1
-8.083484245047167	-8.517636755717918	-1	NZ_CP013627.1
-8.083484245047167	-8.517636755717918	-1	NZ_CP013628.1
-7.907685240421465	-8.495604501693126	30	NZ_CP013629.1
-9.825789443590342	-8.845393220614273	29	NZ_CP014695.1
-4.650965165656472	-4.898041496338322	-1	NZ_CP015818.1
-6.277066472515504	-8.695386144602109	30	NZ_CP016854.1
-4.650965165656472	-4.898041496338322	-1	NZ_CP020355.1
-4.650965165656472	-4.898041496338322	-1	NZ_CP026081.1
-9.825789443590342	-8.845393220614273	29	NZ_CP026963.1
-9.825789443590342	-8.845393220614273	29	NZ_CP029661.1
-8.083484245047167	-8.517636755717918	-1	NZ_CP042651.1
-4.650968297387277	-4.898039949632191	-1	NZ_CP047923.1
-4.650968297387277	-4.898039949632191	-1	NZ_CP047925.1
-6.277066472515504	-8.695386144602109	30	NZ_CP053076.1
-4.650811724662758	-4.89797776912788	-1	NZ_CP076840.1
-6.277066472515504	-8.695386144602109	30	NZ_CP080557.1
-9.825789443590342	-8.845393220614273	29	NZ_KT780704.1
-8.234596446740625	-8.573251542421334	-1	NZ_KY662247.1
-4.65095899558554	-4.898048783850099	-1	NZ_LC102479.1
-4.650968297387277	-4.898039949632191	-1	NZ_LC377536.1
-4.650968297387277	-4.898039949632191	-1	NZ_LC377537.1
-4.65095899558554	-4.898048783850099	-1	NZ_LC377538.1
-4.650965165656472	-4.898041496338322	-1	NZ_LC377539.1
-4.650968297387277	-4.898039949632191	-1	NZ_LC377540.1
-4.65095899558554	-4.898048783850099	-1	NZ_LC570860.1
-4.65082536556211	-4.89797822836886	-1	NZ_MH465666.1
-9.825789443590342	-8.845393220614273	29	NZ_MH587578.1
-8.450034565315452	-7.479047112317234	-1	NZ_MH660279.1
-6.9743283634244175	-7.973785492321259	-1	NZ_MH785229.1
-4.650799432993037	-4.897978596342004	-1	NZ_MH785233.1
-8.083484245047167	-8.517636755717918	-1	NZ_MW367469.1
-19.213397570799817	-9.213671392106447	-1	U36911.1
-19.213397570799817	-9.213671392106447	-1	U36912.1
-	-	-	AF128883.1
-	-	-	AP024312.1
-	-	-	AP024314.1
-	-	-	AP024316.1
-	-	-	AP024317.1
-	-	-	AP024319.1
-	-	-	CP002145.1
-	-	-	CP002147.1
-	-	-	CP013960.1
-	-	-	CP027487.1
-	-	-	CP027488.1
-	-	-	CP027490.1
-	-	-	CP027491.1
-	-	-	CP027492.1
-	-	-	CP027493.1
-	-	-	CP027494.1
-	-	-	CP027495.1
-	-	-	CP027496.1
-	-	-	CP030375.1
-	-	-	CP030376.1
-	-	-	CP030382.1
-	-	-	CP030383.1
-	-	-	CP030385.1
-	-	-	CP030387.1
-	-	-	CP030388.1
-	-	-	CP030389.1
-	-	-	CP030392.1
-	-	-	CP030394.1
-	-	-	CP030397.1
-	-	-	CP030401.1
-	-	-	CP030402.1
-	-	-	CP030405.1
-	-	-	CP030407.1
-	-	-	CP030408.1
-	-	-	CP030409.1
-	-	-	CP030413.1
-	-	-	CP030414.1
-	-	-	CP030416.1
-	-	-	CP030417.1
-	-	-	CP030423.1
-	-	-	CP030425.1
-	-	-	CP030427.1
-	-	-	CP030429.1
-	-	-	CP030433.1
-	-	-	CP030435.1
-	-	-	CP030436.1
-	-	-	CP030440.1
-	-	-	CP030442.1
-	-	-	CP030444.1
-	-	-	CP030446.1
-	-	-	CP030450.1
-	-	-	CP030453.1
-	-	-	CP030458.1
-	-	-	CP030460.1
-	-	-	CP030461.1
-	-	-	CP030463.1
-	-	-	CP030466.1
-	-	-	CP030472.1
-	-	-	CP030473.1
-	-	-	CP030477.1
-	-	-	CP030478.1
-	-	-	CP030480.1
-	-	-	CP030482.1
-	-	-	CP030483.1
-	-	-	CP030485.1
-	-	-	CP030486.1
-	-	-	CP030487.1
-	-	-	CP030488.1
-	-	-	CP030491.1
-	-	-	CP030494.1
-	-	-	CP030497.1
-	-	-	CP030500.1
-	-	-	CP030504.1
-	-	-	CP030509.1
-	-	-	CP030511.1
-	-	-	CP030513.1
-	-	-	CP030515.1
-	-	-	CP030517.1
-	-	-	CP030519.1
-	-	-	CP030521.1
-	-	-	CP030522.1
-	-	-	CP030523.1
-	-	-	CP030526.1
-	-	-	CP030528.1
-	-	-	CP030530.1
-	-	-	CP030533.1
-	-	-	CP030535.1
-	-	-	CP030536.1
-	-	-	CP030538.1
-	-	-	CP030539.1
-	-	-	CP030541.1
-	-	-	CP030543.1
-	-	-	CP030544.1
-	-	-	CP030546.1
-	-	-	CP030549.1
-	-	-	CP030551.1
-	-	-	CP030554.1
-	-	-	CP030555.1
-	-	-	CP030556.1
-	-	-	CP030559.1
-	-	-	CP030560.1
-	-	-	CP030563.1
-	-	-	CP030565.1
-	-	-	CP030567.1
-	-	-	CP030569.1
-	-	-	CP030571.1
-	-	-	CP030576.1
-	-	-	CP030577.1
-	-	-	CP030578.1
-	-	-	CP030584.1
-	-	-	CP030587.1
-	-	-	CP030589.1
-	-	-	CP030591.1
-	-	-	CP030593.1
-	-	-	CP030594.1
-	-	-	CP030597.1
-	-	-	CP030598.1
-	-	-	CP030600.1
-	-	-	CP030602.1
-	-	-	CP030603.1
-	-	-	CP030606.1
-	-	-	CP030607.1
-	-	-	CP030614.1
-	-	-	CP030616.1
-	-	-	CP030618.1
-	-	-	CP030620.1
-	-	-	CP030622.1
-	-	-	CP030623.1
-	-	-	CP030625.1
-	-	-	CP030627.1
-	-	-	CP030629.1
-	-	-	CP030633.1
-	-	-	CP030639.1
-	-	-	CP030643.1
-	-	-	CP030644.1
-	-	-	CP030648.1
-	-	-	CP030649.1
-	-	-	CP030657.1
-	-	-	CP030660.1
-	-	-	CP030662.1
-	-	-	CP030663.1
-	-	-	CP030666.1
-	-	-	CP030669.1
-	-	-	CP030671.1
-	-	-	CP030672.1
-	-	-	CP030674.1
-	-	-	CP030676.1
-	-	-	CP030677.1
-	-	-	CP030678.1
-	-	-	CP030679.1
-	-	-	CP030680.1
-	-	-	CP030682.1
-	-	-	CP030687.1
-	-	-	CP030690.1
-	-	-	CP030691.1
-	-	-	CP030694.1
-	-	-	CP030696.1
-	-	-	CP030697.1
-	-	-	CP030698.1
-	-	-	CP030700.1
-	-	-	CP030703.1
-	-	-	CP030707.1
-	-	-	CP030710.1
-	-	-	CP030711.1
-	-	-	CP030714.1
-	-	-	CP045440.1
-	-	-	CP045443.1
-	-	-	CP045475.1
-	-	-	CP045476.1
-	-	-	CP049370.1
-	-	-	CP049372.1
-	-	-	CP049373.1
-	-	-	CP049375.1
-	-	-	CP049378.1
-	-	-	CP049382.1
-	-	-	CP049385.1
-	-	-	CP049391.1
-	-	-	CP049392.1
-	-	-	CP049393.1
-	-	-	CP049396.1
-	-	-	CP049398.1
-	-	-	CP049401.1
-	-	-	CP049402.1
-	-	-	CP049404.1
-	-	-	CP049407.1
-	-	-	CP049408.1
-	-	-	CP049411.1
-	-	-	CP049412.1
-	-	-	CP049414.1
-	-	-	CP049415.1
-	-	-	CP049419.1
-	-	-	CP049422.1
-	-	-	CP049424.1
-	-	-	CP049426.1
-	-	-	CP049428.1
-	-	-	CP049430.1
-	-	-	CP049433.1
-	-	-	CP049436.1
-	-	-	CP049438.1
-	-	-	CP049439.1
-	-	-	CP049442.1
-	-	-	CP049444.1
-	-	-	CP049446.1
-	-	-	CP049447.1
-	-	-	CP049449.1
-	-	-	CP049450.1
-	-	-	CP049451.1
-	-	-	CP049455.1
-	-	-	CP049456.1
-	-	-	CP049457.1
-	-	-	CP049459.1
-	-	-	CP049462.1
-	-	-	CP049464.1
-	-	-	CP049466.1
-	-	-	CP049469.1
-	-	-	CP049471.1
-	-	-	CP049475.1
-	-	-	CP049477.1
-	-	-	CP049479.1
-	-	-	CP049483.1
-	-	-	CP049484.1
-	-	-	CP049487.1
-	-	-	CP049489.1
-	-	-	CP049491.1
-	-	-	CP049492.1
-	-	-	CP049497.1
-	-	-	CP049498.1
-	-	-	CP049502.1
-	-	-	CP049506.1
-	-	-	CP049507.1
-	-	-	CP049509.1
-	-	-	CP049512.1
-	-	-	CP049513.1
-	-	-	CP049514.1
-	-	-	CP049516.1
-	-	-	CP049517.1
-	-	-	CP049520.1
-	-	-	CP049521.1
-	-	-	CP049527.1
-	-	-	CP049531.1
-	-	-	CP049532.1
-	-	-	CP049533.1
-	-	-	CP049536.1
-	-	-	CP049538.1
-	-	-	CP049539.1
-	-	-	CP049541.1
-	-	-	CP049543.1
-	-	-	CP049546.1
-	-	-	CP049549.1
-	-	-	CP049552.1
-	-	-	CP049553.1
-	-	-	CP049557.1
-	-	-	CP049559.1
-	-	-	CP049562.1
-	-	-	CP049563.1
-	-	-	CP049566.1
-	-	-	CP049568.1
-	-	-	CP049571.1
-	-	-	CP049574.1
-	-	-	CP049576.1
-	-	-	CP049577.1
-	-	-	CP049578.1
-	-	-	CP049579.1
-	-	-	CP049582.1
-	-	-	CP049584.1
-	-	-	CP049585.1
-	-	-	CP049588.1
-	-	-	CP049992.1
-	-	-	CP049993.1
-	-	-	CP049995.1
-	-	-	CP049996.1
-	-	-	CP049997.1
-	-	-	CP049998.1
-	-	-	CP049999.1
-	-	-	CP050000.1
-	-	-	CP050001.1
-	-	-	CP050003.1
-	-	-	CP050005.1
-	-	-	CP050006.1
-	-	-	CP050008.1
-	-	-	CP051891.1
-	-	-	CP051892.1
-	-	-	CP051894.1
-	-	-	CP051896.1
-	-	-	CP051897.1
-	-	-	CP051899.1
-	-	-	CP051900.1
-	-	-	CP051904.1
-	-	-	CP051906.1
-	-	-	CP051908.1
-	-	-	CP051911.1
-	-	-	CP051913.1
-	-	-	CP051920.1
-	-	-	CP051923.1
-	-	-	CP051924.1
-	-	-	CP051925.1
-	-	-	CP051928.1
-	-	-	CP051930.1
-	-	-	CP051931.1
-	-	-	CP051936.1
-	-	-	CP051940.1
-	-	-	CP051944.1
-	-	-	CP051950.1
-	-	-	CP051953.1
-	-	-	CP051955.1
-	-	-	CP051956.1
-	-	-	CP051959.1
-	-	-	CP051960.1
-	-	-	CP051964.1
-	-	-	CP051966.1
-	-	-	CP051968.1
-	-	-	CP051969.1
-	-	-	CP051970.1
-	-	-	CP051973.1
-	-	-	CP051975.1
-	-	-	CP051977.1
-	-	-	CP051979.1
-	-	-	CP051980.1
-	-	-	CP051985.1
-	-	-	CP051986.1
-	-	-	CP051987.1
-	-	-	CP051992.1
-	-	-	CP051993.1
-	-	-	CP051994.1
-	-	-	CP051995.1
-	-	-	CP051998.1
-	-	-	CP052000.1
-	-	-	CP052002.1
-	-	-	CP052005.1
-	-	-	CP052007.1
-	-	-	CP052009.1
-	-	-	CP052011.1
-	-	-	CP052013.1
-	-	-	CP052014.1
-	-	-	CP052017.1
-	-	-	CP052020.1
-	-	-	CP052023.1
-	-	-	CP052026.1
-	-	-	CP052027.1
-	-	-	CP052030.1
-	-	-	CP052031.1
-	-	-	CP052745.1
-	-	-	CP052747.1
-	-	-	CP070990.1
-	-	-	LT699705.1
-	-	-	NC_001391.1
-	-	-	NC_001393.1
-	-	-	NC_001395.1
-	-	-	NC_001767.1
-	-	-	NC_001994.1
-	-	-	NC_002013.1
-	-	-	NC_002774.1
-	-	-	NC_003140.1
-	-	-	NC_003265.1
-	-	-	NC_004562.1
-	-	-	NC_005011.1
-	-	-	NC_005020.1
-	-	-	NC_005054.1
-	-	-	NC_005127.1
-	-	-	NC_005243.1
-	-	-	NC_005564.1
-	-	-	NC_005565.1
-	-	-	NC_005908.1
-	-	-	NC_005951.1
-	-	-	NC_006629.2
-	-	-	NC_006977.1
-	-	-	NC_007209.1
-	-	-	NC_007791.1
-	-	-	NC_007792.1
-	-	-	NC_007928.1
-	-	-	NC_007931.1
-	-	-	NC_009477.1
-	-	-	NC_009619.1
-	-	-	NC_010063.1
-	-	-	NC_010077.1
-	-	-	NC_010111.1
-	-	-	NC_010262.1
-	-	-	NC_010279.1
-	-	-	NC_010284.1
-	-	-	NC_010419.1
-	-	-	NC_010426.1
-	-	-	NC_010427.1
-	-	-	NC_010428.1
-	-	-	NC_010616.1
-	-	-	NC_010684.1
-	-	-	NC_010685.1
-	-	-	NC_010686.1
-	-	-	NC_010687.1
-	-	-	NC_011522.1
-	-	-	NC_011605.1
-	-	-	NC_013289.1
-	-	-	NC_013290.1
-	-	-	NC_013291.1
-	-	-	NC_013292.1
-	-	-	NC_013293.1
-	-	-	NC_013294.1
-	-	-	NC_013295.1
-	-	-	NC_013296.1
-	-	-	NC_013297.1
-	-	-	NC_013298.1
-	-	-	NC_013299.1
-	-	-	NC_013300.1
-	-	-	NC_013301.1
-	-	-	NC_013302.1
-	-	-	NC_013303.1
-	-	-	NC_013304.1
-	-	-	NC_013305.1
-	-	-	NC_013306.1
-	-	-	NC_013307.1
-	-	-	NC_013308.1
-	-	-	NC_013309.1
-	-	-	NC_013310.1
-	-	-	NC_013311.1
-	-	-	NC_013312.1
-	-	-	NC_013313.1
-	-	-	NC_013314.1
-	-	-	NC_013318.1
-	-	-	NC_013321.1
-	-	-	NC_013322.1
-	-	-	NC_013323.1
-	-	-	NC_013324.1
-	-	-	NC_013325.1
-	-	-	NC_013326.1
-	-	-	NC_013327.1
-	-	-	NC_013328.1
-	-	-	NC_013329.1
-	-	-	NC_013330.1
-	-	-	NC_013331.1
-	-	-	NC_013332.1
-	-	-	NC_013333.1
-	-	-	NC_013334.1
-	-	-	NC_013335.1
-	-	-	NC_013337.1
-	-	-	NC_013338.1
-	-	-	NC_013339.1
-	-	-	NC_013340.1
-	-	-	NC_013341.1
-	-	-	NC_013344.1
-	-	-	NC_013345.1
-	-	-	NC_013346.1
-	-	-	NC_013347.1
-	-	-	NC_013348.1
-	-	-	NC_013349.1
-	-	-	NC_013350.1
-	-	-	NC_013351.1
-	-	-	NC_013352.1
-	-	-	NC_013375.2
-	-	-	NC_013376.2
-	-	-	NC_013452.1
-	-	-	NC_013453.1
-	-	-	NC_013550.1
-	-	-	NC_013653.1
-	-	-	NC_013969.1
-	-	-	NC_014369.1
-	-	-	NC_017334.1
-	-	-	NC_017335.1
-	-	-	NC_017336.1
-	-	-	NC_017339.1
-	-	-	NC_017344.1
-	-	-	NC_017345.1
-	-	-	NC_017346.1
-	-	-	NC_017348.1
-	-	-	NC_017350.1
-	-	-	NC_017352.1
-	-	-	NC_018952.1
-	-	-	NC_018956.1
-	-	-	NC_018957.1
-	-	-	NC_018958.1
-	-	-	NC_018959.1
-	-	-	NC_018960.1
-	-	-	NC_018961.1
-	-	-	NC_018963.1
-	-	-	NC_018965.1
-	-	-	NC_018968.1
-	-	-	NC_018969.1
-	-	-	NC_018972.1
-	-	-	NC_018974.1
-	-	-	NC_018975.1
-	-	-	NC_019007.1
-	-	-	NC_019008.1
-	-	-	NC_019009.1
-	-	-	NC_019010.1
-	-	-	NC_019011.1
-	-	-	NC_019139.1
-	-	-	NC_019140.1
-	-	-	NC_019141.1
-	-	-	NC_019142.1
-	-	-	NC_019143.1
-	-	-	NC_019144.1
-	-	-	NC_019145.1
-	-	-	NC_019146.1
-	-	-	NC_019147.1
-	-	-	NC_019148.1
-	-	-	NC_019149.1
-	-	-	NC_019150.1
-	-	-	NC_020183.2
-	-	-	NC_020227.1
-	-	-	NC_020530.1
-	-	-	NC_020534.1
-	-	-	NC_020535.1
-	-	-	NC_020538.1
-	-	-	NC_020539.1
-	-	-	NC_020565.1
-	-	-	NC_020567.1
-	-	-	NC_021076.1
-	-	-	NC_021552.1
-	-	-	NC_021657.1
-	-	-	NC_022126.1
-	-	-	NC_022227.1
-	-	-	NC_022228.1
-	-	-	NC_022598.1
-	-	-	NC_022605.1
-	-	-	NC_022610.1
-	-	-	NC_023278.1
-	-	-	NC_023313.1
-	-	-	NC_023385.1
-	-	-	NC_024963.1
-	-	-	NC_024964.1
-	-	-	NC_025022.1
-	-	-	NC_025195.1
-	-	-	NZ_AB765928.1
-	-	-	NZ_AB765929.1
-	-	-	NZ_AB983195.1
-	-	-	NZ_AJ296103.1
-	-	-	NZ_AP014922.1
-	-	-	NZ_AP014943.1
-	-	-	NZ_AP017321.1
-	-	-	NZ_AP017923.1
-	-	-	NZ_AP018924.1
-	-	-	NZ_AP019544.1
-	-	-	NZ_AP019546.1
-	-	-	NZ_AP020312.1
-	-	-	NZ_AP020314.1
-	-	-	NZ_AP020317.1
-	-	-	NZ_AP020319.1
-	-	-	NZ_AP020321.1
-	-	-	NZ_AP020323.1
-	-	-	NZ_AP020325.1
-	-	-	NZ_AP023035.1
-	-	-	NZ_AP024171.1
-	-	-	NZ_AP024512.1
-	-	-	NZ_CP007177.1
-	-	-	NZ_CP007178.1
-	-	-	NZ_CP007455.1
-	-	-	NZ_CP007500.1
-	-	-	NZ_CP007658.1
-	-	-	NZ_CP007671.1
-	-	-	NZ_CP007673.1
-	-	-	NZ_CP007675.1
-	-	-	NZ_CP007677.1
-	-	-	NZ_CP007678.1
-	-	-	NZ_CP007679.1
-	-	-	NZ_CP009362.1
-	-	-	NZ_CP010403.1
-	-	-	NZ_CP010404.1
-	-	-	NZ_CP010891.1
-	-	-	NZ_CP011527.1
-	-	-	NZ_CP011529.1
-	-	-	NZ_CP012014.1
-	-	-	NZ_CP012016.1
-	-	-	NZ_CP012017.1
-	-	-	NZ_CP012118.2
-	-	-	NZ_CP012121.2
-	-	-	NZ_CP012594.1
-	-	-	NZ_CP012595.1
-	-	-	NZ_CP012596.1
-	-	-	NZ_CP012757.1
-	-	-	NZ_CP012971.1
-	-	-	NZ_CP012973.1
-	-	-	NZ_CP012975.1
-	-	-	NZ_CP012980.1
-	-	-	NZ_CP013227.1
-	-	-	NZ_CP013228.1
-	-	-	NZ_CP013229.1
-	-	-	NZ_CP013230.1
-	-	-	NZ_CP013617.1
-	-	-	NZ_CP013618.1
-	-	-	NZ_CP013620.1
-	-	-	NZ_CP013622.1
-	-	-	NZ_CP013623.1
-	-	-	NZ_CP013624.1
-	-	-	NZ_CP013625.1
-	-	-	NZ_CP013626.1
-	-	-	NZ_CP013954.1
-	-	-	NZ_CP013956.1
-	-	-	NZ_CP013958.1
-	-	-	NZ_CP014063.1
-	-	-	NZ_CP014364.1
-	-	-	NZ_CP014367.1
-	-	-	NZ_CP014385.1
-	-	-	NZ_CP014386.1
-	-	-	NZ_CP014393.1
-	-	-	NZ_CP014394.1
-	-	-	NZ_CP014395.1
-	-	-	NZ_CP014396.1
-	-	-	NZ_CP014404.1
-	-	-	NZ_CP014408.1
-	-	-	NZ_CP014411.1
-	-	-	NZ_CP014414.1
-	-	-	NZ_CP014417.1
-	-	-	NZ_CP014418.1
-	-	-	NZ_CP014419.1
-	-	-	NZ_CP014434.1
-	-	-	NZ_CP014694.1
-	-	-	NZ_CP015174.1
-	-	-	NZ_CP015175.1
-	-	-	NZ_CP016399.1
-	-	-	NZ_CP016857.1
-	-	-	NZ_CP016859.1
-	-	-	NZ_CP016860.1
-	-	-	NZ_CP016862.1
-	-	-	NZ_CP017095.1
-	-	-	NZ_CP017681.1
-	-	-	NZ_CP017683.1
-	-	-	NZ_CP018767.1
-	-	-	NZ_CP018769.1
-	-	-	NZ_CP019564.1
-	-	-	NZ_CP019565.1
-	-	-	NZ_CP019566.1
-	-	-	NZ_CP019567.1
-	-	-	NZ_CP019575.1
-	-	-	NZ_CP020021.1
-	-	-	NZ_CP021906.1
-	-	-	NZ_CP022608.1
-	-	-	NZ_CP022683.1
-	-	-	NZ_CP022719.1
-	-	-	NZ_CP022907.1
-	-	-	NZ_CP022909.1
-	-	-	NZ_CP022911.1
-	-	-	NZ_CP023562.1
-	-	-	NZ_CP024999.1
-	-	-	NZ_CP025481.1
-	-	-	NZ_CP025488.1
-	-	-	NZ_CP025496.1
-	-	-	NZ_CP025497.1
-	-	-	NZ_CP026065.1
-	-	-	NZ_CP026075.1
-	-	-	NZ_CP026078.1
-	-	-	NZ_CP026954.1
-	-	-	NZ_CP026955.1
-	-	-	NZ_CP026956.1
-	-	-	NZ_CP026959.1
-	-	-	NZ_CP026965.1
-	-	-	NZ_CP026966.1
-	-	-	NZ_CP026967.1
-	-	-	NZ_CP026969.1
-	-	-	NZ_CP026970.1
-	-	-	NZ_CP026971.1
-	-	-	NZ_CP026972.1
-	-	-	NZ_CP028164.1
-	-	-	NZ_CP028191.1
-	-	-	NZ_CP028469.1
-	-	-	NZ_CP029079.1
-	-	-	NZ_CP029081.1
-	-	-	NZ_CP029083.1
-	-	-	NZ_CP029085.1
-	-	-	NZ_CP029165.1
-	-	-	NZ_CP029167.1
-	-	-	NZ_CP029168.1
-	-	-	NZ_CP029169.1
-	-	-	NZ_CP029170.1
-	-	-	NZ_CP029171.1
-	-	-	NZ_CP029199.1
-	-	-	NZ_CP029475.1
-	-	-	NZ_CP029628.1
-	-	-	NZ_CP029648.1
-	-	-	NZ_CP029650.1
-	-	-	NZ_CP029651.1
-	-	-	NZ_CP029654.1
-	-	-	NZ_CP029656.1
-	-	-	NZ_CP029659.1
-	-	-	NZ_CP029662.1
-	-	-	NZ_CP029665.1
-	-	-	NZ_CP029666.1
-	-	-	NZ_CP029668.1
-	-	-	NZ_CP029670.1
-	-	-	NZ_CP029672.1
-	-	-	NZ_CP029674.1
-	-	-	NZ_CP029676.1
-	-	-	NZ_CP029677.1
-	-	-	NZ_CP029679.1
-	-	-	NZ_CP029750.1
-	-	-	NZ_CP030324.1
-	-	-	NZ_CP030325.1
-	-	-	NZ_CP031662.1
-	-	-	NZ_CP031663.1
-	-	-	NZ_CP031665.1
-	-	-	NZ_CP031668.1
-	-	-	NZ_CP031669.1
-	-	-	NZ_CP031671.1
-	-	-	NZ_CP031840.1
-	-	-	NZ_CP031887.1
-	-	-	NZ_CP031889.1
-	-	-	NZ_CP031891.1
-	-	-	NZ_CP033113.1
-	-	-	NZ_CP033115.1
-	-	-	NZ_CP033973.1
-	-	-	NZ_CP033974.1
-	-	-	NZ_CP033975.1
-	-	-	NZ_CP033976.1
-	-	-	NZ_CP033988.1
-	-	-	NZ_CP033989.1
-	-	-	NZ_CP035004.1
-	-	-	NZ_CP035006.1
-	-	-	NZ_CP035102.1
-	-	-	NZ_CP035370.1
-	-	-	NZ_CP035792.1
-	-	-	NZ_CP038184.1
-	-	-	NZ_CP038185.1
-	-	-	NZ_CP038230.1
-	-	-	NZ_CP038851.1
-	-	-	NZ_CP039158.1
-	-	-	NZ_CP039159.1
-	-	-	NZ_CP039161.1
-	-	-	NZ_CP039163.1
-	-	-	NZ_CP039165.1
-	-	-	NZ_CP039166.1
-	-	-	NZ_CP039168.1
-	-	-	NZ_CP039449.1
-	-	-	NZ_CP039450.1
-	-	-	NZ_CP039996.1
-	-	-	NZ_CP040561.1
-	-	-	NZ_CP040620.1
-	-	-	NZ_CP040621.1
-	-	-	NZ_CP040802.1
-	-	-	NZ_CP040999.1
-	-	-	NZ_CP041000.1
-	-	-	NZ_CP041009.1
-	-	-	NZ_CP042004.1
-	-	-	NZ_CP042005.1
-	-	-	NZ_CP042006.1
-	-	-	NZ_CP042007.1
-	-	-	NZ_CP042044.1
-	-	-	NZ_CP042045.1
-	-	-	NZ_CP042047.1
-	-	-	NZ_CP042108.1
-	-	-	NZ_CP042109.1
-	-	-	NZ_CP042154.1
-	-	-	NZ_CP042155.1
-	-	-	NZ_CP042156.1
-	-	-	NZ_CP042158.1
-	-	-	NZ_CP042159.1
-	-	-	NZ_CP042160.1
-	-	-	NZ_CP042347.1
-	-	-	NZ_CP043303.1
-	-	-	NZ_CP043387.1
-	-	-	NZ_CP043388.1
-	-	-	NZ_CP043844.1
-	-	-	NZ_CP044105.1
-	-	-	NZ_CP045436.1
-	-	-	NZ_CP045437.1
-	-	-	NZ_CP045438.1
-	-	-	NZ_CP045469.1
-	-	-	NZ_CP045470.1
-	-	-	NZ_CP045471.1
-	-	-	NZ_CP045473.1
-	-	-	NZ_CP045867.1
-	-	-	NZ_CP046477.1
-	-	-	NZ_CP047022.1
-	-	-	NZ_CP047322.1
-	-	-	NZ_CP047806.1
-	-	-	NZ_CP047808.1
-	-	-	NZ_CP047810.1
-	-	-	NZ_CP047812.1
-	-	-	NZ_CP047814.1
-	-	-	NZ_CP047816.1
-	-	-	NZ_CP047818.1
-	-	-	NZ_CP047819.1
-	-	-	NZ_CP047821.1
-	-	-	NZ_CP047823.1
-	-	-	NZ_CP047824.1
-	-	-	NZ_CP047825.1
-	-	-	NZ_CP047827.1
-	-	-	NZ_CP047829.1
-	-	-	NZ_CP047831.1
-	-	-	NZ_CP047832.1
-	-	-	NZ_CP047834.1
-	-	-	NZ_CP047836.1
-	-	-	NZ_CP047838.1
-	-	-	NZ_CP047840.1
-	-	-	NZ_CP047842.1
-	-	-	NZ_CP047844.1
-	-	-	NZ_CP047846.1
-	-	-	NZ_CP047848.1
-	-	-	NZ_CP047850.1
-	-	-	NZ_CP047853.1
-	-	-	NZ_CP047855.1
-	-	-	NZ_CP047857.1
-	-	-	NZ_CP047858.1
-	-	-	NZ_CP047860.1
-	-	-	NZ_CP047862.1
-	-	-	NZ_CP047864.1
-	-	-	NZ_CP047866.1
-	-	-	NZ_CP047868.1
-	-	-	NZ_CP048432.1
-	-	-	NZ_CP048644.1
-	-	-	NZ_CP048645.1
-	-	-	NZ_CP048646.1
-	-	-	NZ_CP053077.1
-	-	-	NZ_CP053078.1
-	-	-	NZ_CP053184.1
-	-	-	NZ_CP053186.1
-	-	-	NZ_CP053353.1
-	-	-	NZ_CP053355.1
-	-	-	NZ_CP053635.1
-	-	-	NZ_CP053637.1
-	-	-	NZ_CP053638.1
-	-	-	NZ_CP053641.1
-	-	-	NZ_CP055226.1
-	-	-	NZ_CP058313.1
-	-	-	NZ_CP058314.1
-	-	-	NZ_CP058614.1
-	-	-	NZ_CP058616.1
-	-	-	NZ_CP060279.1
-	-	-	NZ_CP060492.1
-	-	-	NZ_CP062466.1
-	-	-	NZ_CP062468.1
-	-	-	NZ_CP062470.1
-	-	-	NZ_CP062472.1
-	-	-	NZ_CP065195.1
-	-	-	NZ_CP065196.1
-	-	-	NZ_CP065197.1
-	-	-	NZ_CP065198.1
-	-	-	NZ_CP065200.1
-	-	-	NZ_CP065201.1
-	-	-	NZ_CP065516.1
-	-	-	NZ_CP066489.1
-	-	-	NZ_CP066490.1
-	-	-	NZ_CP066491.1
-	-	-	NZ_CP066493.1
-	-	-	NZ_CP066494.1
-	-	-	NZ_CP066495.1
-	-	-	NZ_CP068144.1
-	-	-	NZ_CP069471.1
-	-	-	NZ_CP069472.1
-	-	-	NZ_CP069566.1
-	-	-	NZ_CP069800.1
-	-	-	NZ_CP070985.1
-	-	-	NZ_CP070987.1
-	-	-	NZ_CP070988.1
-	-	-	NZ_CP070992.1
-	-	-	NZ_CP071048.1
-	-	-	NZ_CP071101.1
-	-	-	NZ_CP071103.1
-	-	-	NZ_CP071105.1
-	-	-	NZ_CP071106.1
-	-	-	NZ_CP073064.1
-	-	-	NZ_CP076841.1
-	-	-	NZ_CP076842.1
-	-	-	NZ_CP076844.1
-	-	-	NZ_CP076845.1
-	-	-	NZ_CP077756.1
-	-	-	NZ_CP080002.1
-	-	-	NZ_CP080003.1
-	-	-	NZ_CP080004.1
-	-	-	NZ_CP080005.1
-	-	-	NZ_CP080006.1
-	-	-	NZ_CP080549.1
-	-	-	NZ_CP080554.1
-	-	-	NZ_CP080555.1
-	-	-	NZ_CP080558.1
-	-	-	NZ_CP080559.1
-	-	-	NZ_CP080561.1
-	-	-	NZ_CP080563.1
-	-	-	NZ_CP080565.1
-	-	-	NZ_KF831355.1
-	-	-	NZ_KF831356.1
-	-	-	NZ_KF831357.1
-	-	-	NZ_KJ756353.1
-	-	-	NZ_KJ922127.1
-	-	-	NZ_KM281802.1
-	-	-	NZ_KM281803.1
-	-	-	NZ_KR270450.1
-	-	-	NZ_KR870311.1
-	-	-	NZ_KR870312.1
-	-	-	NZ_KR870313.1
-	-	-	NZ_KR870314.1
-	-	-	NZ_KT780705.1
-	-	-	NZ_KU510528.1
-	-	-	NZ_KU521355.1
-	-	-	NZ_KX011076.1
-	-	-	NZ_KX086582.1
-	-	-	NZ_KX149096.1
-	-	-	NZ_KX149097.1
-	-	-	NZ_KY436021.1
-	-	-	NZ_KY436022.1
-	-	-	NZ_KY436023.1
-	-	-	NZ_KY436024.1
-	-	-	NZ_KY436025.1
-	-	-	NZ_KY465818.1
-	-	-	NZ_LC012933.1
-	-	-	NZ_LC383633.2
-	-	-	NZ_LN831037.1
-	-	-	NZ_LN831038.1
-	-	-	NZ_LR027871.1
-	-	-	NZ_LR027872.1
-	-	-	NZ_LR027875.1
-	-	-	NZ_LR027879.1
-	-	-	NZ_LR130510.1
-	-	-	NZ_LR130512.1
-	-	-	NZ_LR130514.1
-	-	-	NZ_LR130516.1
-	-	-	NZ_LR130517.1
-	-	-	NZ_LR130519.1
-	-	-	NZ_LR130520.1
-	-	-	NZ_LT009691.1
-	-	-	NZ_LT671860.1
-	-	-	NZ_LT992457.1
-	-	-	NZ_MF101921.1
-	-	-	NZ_MF622050.1
-	-	-	NZ_MF706324.1
-	-	-	NZ_MH251945.1
-	-	-	NZ_MH251946.1
-	-	-	NZ_MH251947.1
-	-	-	NZ_MH423311.1
-	-	-	NZ_MH423312.1
-	-	-	NZ_MH470063.1
-	-	-	NZ_MH587574.1
-	-	-	NZ_MH587575.1
-	-	-	NZ_MH587576.1
-	-	-	NZ_MH587577.1
-	-	-	NZ_MH785224.1
-	-	-	NZ_MH785225.1
-	-	-	NZ_MH785226.1
-	-	-	NZ_MH785227.1
-	-	-	NZ_MH785228.1
-	-	-	NZ_MH785230.1
-	-	-	NZ_MH785232.1
-	-	-	NZ_MH785234.1
-	-	-	NZ_MH785235.1
-	-	-	NZ_MH785236.1
-	-	-	NZ_MH785237.1
-	-	-	NZ_MH785238.1
-	-	-	NZ_MH785240.1
-	-	-	NZ_MH785241.1
-	-	-	NZ_MH785243.1
-	-	-	NZ_MH785244.1
-	-	-	NZ_MH785245.1
-	-	-	NZ_MH785246.1
-	-	-	NZ_MH785247.1
-	-	-	NZ_MH785248.1
-	-	-	NZ_MH785249.1
-	-	-	NZ_MH785250.1
-	-	-	NZ_MH785251.1
-	-	-	NZ_MH785252.1
-	-	-	NZ_MH785254.1
-	-	-	NZ_MH785257.1
-	-	-	NZ_MH785258.1
-	-	-	NZ_MK388402.1
-	-	-	NZ_MK388403.1
-	-	-	NZ_MK388404.1
-	-	-	NZ_MK796167.1
-	-	-	NZ_MK933268.1
-	-	-	NZ_MK933269.1
-	-	-	NZ_MK933270.1
-	-	-	NZ_MK933271.1
-	-	-	NZ_MK933272.1
-	-	-	NZ_MK933273.1
-	-	-	NZ_MK933274.1
-	-	-	NZ_MK933275.1
-	-	-	NZ_MK933276.1
-	-	-	NZ_MK992499.1
-	-	-	NZ_MK992500.1
-	-	-	NZ_MN216340.1
-	-	-	NZ_MN251855.1
-	-	-	NZ_MN251856.1
-	-	-	NZ_MN251857.1
-	-	-	NZ_MN251858.1
-	-	-	NZ_MN251859.1
-	-	-	NZ_MN251860.1
-	-	-	NZ_MN687830.1
-	-	-	NZ_MW367470.1
